# Disturbing immune homeostasis by neutrophil loss of Uba1 induces VEXAS-like autoinflammatory disease in mice

**DOI:** 10.1101/2025.04.09.648068

**Authors:** Ge Dong, Jingjing Liu, Hongxi Zhou, Wenyan Jin, Yuchen Wen, Zhiqin Wang, Keyao Xia, Jianlin Zhang, Linxiang Ma, Yunxi Ma, Lorie Chen Cai, Qiufan Zhou, Huaquan Wang, Wei Wei, Ying Fu, Zhigang Cai

## Abstract

**Objective:** VEXAS (Vacuoles, E1 enzyme, X-linked, Autoinflammatory, Somatic) syndrome is an identified haemato-rheumatoid disease caused by somatic *UBA1* mutations in hematopoietic stem cells. We report *Uba1* loss in various mouse hematopoietic cell types leads to diverse effects, with approximately 70% Uba1 depletion in neutrophils inducing non-lethal VEXAS-like symptoms.

**Methods:** Using nine different Cre/flox-mediated conditional-knockout (CKO) models, we interrogated the phenotypes caused by hematopoietic loss of *Uba1*. Neutrophil-specific depletion of Uba1 were validated and VEXAS-like phenotypes were examined.

**Results:** *Uba1* loss in HSCs induces extensive hematopoietic cell death while in B or T cells, or megakaryocytes induces corresponsive cell death but these mutants appear normal. *Uba1* loss in monocytes and neutrophils failed to induce cell death and the mutants are viable. Among the models, only *Uba1* loss in neutrophils manifests autoinflammatory symptoms including increased counts and percentage of neutrophils, increased proinflammatory cytokines, vacuoles in myeloid cells and dermatitis. Residual Uba1 is about 30% in the mutant neutrophils, which manifest disturbed cellular hemostasis. Genetic loss of *Morrbid* partially mitigated the VEXAS-like symptoms.

**Conclusion:** Our study reveals diverse effects of *Uba1* loss in hematopoietic cells and establishes a VEXAS-like murine model, facilitating understanding and potential treatments for this syndrome prevalent in aged men.

**HIGHLIGHTS:** *WHAT IS ALREADY KNOWN ON THIS TOPIC:* VEXAS syndrome is a recently identified hematological and immunological disease prevalent in adult man but rarely in adult woman. Somatic mutations in the E1-enzyme encoding gene *UBA1* in hematopoietic stem cells is the driver on the top of the genetic etiology of the disease. However, the major pathogenic cell type(s) for VEXAS syndrome has not been experimentally examined and mouse models recapitulating the disease are lacking.

*WHAT THIS STUDY ADDS:*

i. Using nine different conditional-knockout (CKO) murine models, we interrogated the pleiotropic phenotypes caused by loss of the ubiquitin activation enzyme Uba1 in different hematopoietic cell types;
ii. Our results demonstrated that among the nine tested CKO mutants, only neutrophil loss of *Uba1* results in VEXAS-like autoinflammatory disease;
iii. The VEXAS-like symptoms in the *S100a8Cre-CKO* mutant mice include: increased counts of white blood cells and neutrophils, increased percentage of neutrophils, increased serum level of proinflammatory cytokines (IL-1β, IL-6 and TNFα), observation of vacuoles, increased survival, and increased phagocytosis in mutant neutrophils;
iv. Pharmacological treatments with IL-1 inflammatory pathway inhibitors Anakinra or Canakinumab or genetic loss of the myeloid pro-survival regulator *Morrbid* partially mitigated the VEXAS-like symptoms in the *S100a8Cre-CKO* mutants;

*HOW THIS STUDY MIGHT AFFECT RESEARCH, PRACTICE OR POLICY:* The study reports a technical strategy of developing the murine models for VEXAS syndrome. In addition, the study dissects cellular and molecular mechanisms, especially the cell-type-dependent tolerance and pathogenicity of loss of function of *Uba1*, for the occurrence of the autoinflammation diseases in mice. The study provides translational implications in etiology and potential treatment choices for the newly-identified haemato-rheumatoid syndrome in clinical management.
