## Supplementary material for "Disturbing immune homeostasis by neutrophil loss of Uba1 induces VEXAS-like autoinflammatory disease in mice": Supp. Table1-4

### Sheet: Table-S1
Table-S1: Prevalence and penetrance of VEXAS syndrome in human population and in our CKO mice modeling
	VEXAS Syndrome in human population	our CKO modeling in mice	Notes and References for further checking	Related Figures in our study
UBA1 gene location, structure and encoded proteins;	X-Chromosome, 26 exons; 1088 aa	X-Chromosome, 26 exons; 1088 aa;	~95% identity, ~98% similarity	Figure S1;
Mutation Strategy	Somatic mutation, not inheritable;	Cre/Flox-based CKO strategy, cell type-dependent conditional mutations, strains are easy for maintenance by genetic breeding	Some germline mutations in UBA1 will cause XL-SMA, a neurological disease (Ref #15-16 in the Main text)；	Figure 1;
Variants of mutation in UBA1	VEXAS-related mutations are typically at the UBA1M41 site, but the UBA1non-M41 mutations were also reported (i.e. N606I, I894S, A478S, E597, S621C, P749L, P1014L) [Ref #1]. Of note, the causality of non-M41 mutations certainly require furthers functional validations.	Exon 6-8 are removed in our CKO murine modeling. Of note, removal of Exon 6-8 resulted in a shift-frame mutation and early stop codon Exon 10. By the way, Exon 6-8 in mouse and human are identical in length.	Ref #1: Sakuma, M., Blombery, P., Meggendorfer, M. et al. Novel causative variants of VEXAS in UBA1 detected through whole genome transcriptome sequencing in a large cohort of hematological malignancies. Leukemia 37, 1080–1091 (2023). https://doi.org/10.1038/s41375-023-01857-5	Figure 1;
Age-related prevalence	typically for adults aged >50	It is also age-dependent for the S100a8Cre; CKO model. About 10% S100a8Cre; CKO mice show up phenotypes around 1-2 month old. Most of the mutant mice show up phenotype starting at 4-6 month old.	Age and VAF are correlated;	Figure 4;
Gender-related prevalence	VEXAS syndrome is typically identified in adult males; There is a very rare occurrence of VEXAS syndrome in adult female.	Both male and female CKO mutants could be produced by the Cre/Flox CKO strategy. Importantly, both male and female S100a8Cre; CKO manifested similar VEXAS-like symptoms in our study.	We observed similar VEXAS-like phenotypes in female S100a8Cre;CKO	N.A.
*VAF dependency	The authors believe VEXAS is not only an age-dependent disease but also a VAF-dependent disease. Further clinical and experiment studies are demanded to validate this.	According to our experimental data, we approximated the VAF of Vav1Cre, R26CreErt2 and Mx1Cre-based CKO in HSCs is close to 100%; we approximated the VAF of Cd4Cre, Cd19Cre and Pf4Cre based CKO in the specific cell types is close to 50%; we approximated the VAF of Lyz2Cre-based CKO in the monocytes is close to 50% (according to loxGFP tracing data); we approximated the VAF of S100a8Cre-based CKO …	*VAF: variant allele frequency; VAF is a very important measurement of somatic mutations for entities including leukemia, clonal hematopoiesis and VEXAS. **We used the depletion efficiency (y) value of Uba1 to approximate the VAF of Uba1 in certain cell types.	N.A.

### Sheet: Table-S2
Table-S2: Cell-type-dependent tolerance and pathogenicity in pathology of VEXAS Syndrome patients and our 9 CKO models
	Tolerance and pathogenicity in human VEXAS syndrome patients [Ref#2]	Tolerance and pathogenicity in our CKO mice modeling	Notes and References for further checking	Related Figures in our study
HSC*	yes, tolerated according to Figure 1 of Ref #2; Toxicity (pathogenicity) of HSC* is imaginable since it is on the top of hematopoietic system but further experimental, perturbation and functional studies are demanded for the details, in addition the recent availability of scRNA-seq datasets of VEXAS syndrome patients)	not tolerated for null-mutation of Uba1, resulted in death of HSC*,	* means mutant cells carrying UBA1 mutations (somatic mutations in human samples; a null mutation in our CKO models); Ref#2: most of the cell type-related pathology information is based on NEJM-2020, the first report of VEXAS (PMID: 33108101); The authors are planning a meta-study to cover all of the available clinical observations.	Figure 2;
GMP*	yes, tolerated according to Figure 1 of Ref #2. But the authors believe further functional experiments are needed to demonstrate its pathogenicity and the detail mechanisms;	N.A. We don't have direct data for this cell type but please check our speculations on the right column;	Based on our data from HSC-CKO models, we speculate the null mutation of Uba1 in GMP also cause death of GMP;	N.A.
MEP*	yes, tolerated according to Figure 1 of Ref #2; but the authors believe further functional experiments need to be conducted to demonstrate its pathogenicity;	N.A. We don't have direct data for this cell type; but please check our speculations on the right column;	Based on our data from HSC-CKO models, we speculate the null mutation of Uba1 in MEP will cause death of MEP;	N.A.
Erythroid blast*	yes, tolerated according to Figure 1 of Ref #2.	N.A. We don't have direct data for this cell type; but please check our speculations on the right column;	Based on our limited data from HSC-CKO models, we speculate the null mutation of Uba1 in Erythroid blast will cause death of Erythroid blast;	N.A.
Megakaryocyte*	yes, tolerated according to Figure 1 of Ref #2.	not tolerated for null-mutation, resulted in death of Megakaryocytes*,	Based on Pf4Cre; CKO, we demonstrated that megakaryocyte is not tolerated to null mutation of Uba1;	Figure 3;
LymP* (Lymphoid Progenitor)	yes, tolerated according to Figure 1 of Ref #2; but the authors believe further functional experiments is required to demonstrate its toxicity;	N.A. We don't have direct data for this cell type; but please check our speculations on the right column;	Based on our data from HSC-CKO models, we speculate the null mutation of Uba1 in LymP also cause death of mutant LymP;	N.A.
B cells*	not tolerated; and may induce dysfunction of adaptive immunity	not tolerated for null-mutation, resulted in death of mutant B cells;	Based on Cd19Cre; CKO, we demonstrated that B cell is NOT tolerated to null mutation of Uba1	Figure 3;
T cells*	not tolerated; and may induce dysfunction of adaptive immunity	not tolerated for null-mutation, resulted in death of mutant T cells;	Based on Cd4Cre; CKO, we demonstrated that T cell is NOT tolerate to null mutation of Uba1	Figure 3;
Monocytes*	yes, tolerated; and probably toxic; further functional experiments are needed to demonstrate its toxicities;	Based on PB cell counting, flow cytometry and lox-GFP tracing, we think mutant monocytes are tolerated to null mutation of Uba1	Based on Lyz2Cre; CKO and Cx3cr1Cre; CKO, we demonstrated that monocytes/macrophages are tolerated to null mutation of Uba1	Figure 3;
Neutrophils*	yes, tolerated and probably toxic; further functional experiments are needed to demonstrate its toxicities;	Based on PB cell counting, flow cytometry, cBMT tracing, lox-GFP tracing, BrdU and scRNA-seq, we think mutant neutrophils are tolerated to null mutation of Uba1; Of note, based Annexin-V flow cytometry, mutant neutrophils manifest higher apoptosis profile, thus further experimentation is required to clarify the relationship between tolerance, apoptosis and necroptosis.	Based on S100a8Cre; CKO, we demonstrated that mutant neutrophils are tolerated to null mutation of Uba1.	Figure 4-6; Figure S2;

### Sheet: Table-S3
Table-S3: Hematological and other tissue symptoms in human VEXAS Syndrome and in VEXAS-like S100a8Cre;CKO mice
	Symptoms in human VEXAS Syndrome [Ref#2]	Symptoms in our S100a8Cre;CKO mice	Notes and References for further checking	Related Figures in our study
Part_1: Clinical features in Blood and Bone marrow
WBC counts	average value is within the normal range according to Figure S3 of Ref#2	Significantly increased	Ref#2: the symptoms of VEXAS syndrome are adapted from NEJM-2020, the first report of VEXAS (PMID: 33108101);	Figure 4D and E;
RBC counts	N.A. but subtle anemia is speculated according to Figure S3 of Ref#2	Slightly decreased		data was recorded but not shown in the Main text;
Platelet counts	Slightly decreased according to Figure S3 of Ref#2	Appear normal		data was recorded but not shown in the Main text;
MCV	Significant increased according to Figure S3 of Ref#2	Significant increased		Figure 4D and E;
Neutrophil counts	average value is within the normal range according to Figure S3 of Ref#2	Significant increased		Figure 4D and E;
Monocyte counts	average value is below the normal range according to Figure S3 of Ref#2	Appear normal		data was recorded but not shown in the Main text;
Neutrophil %	average value is within the normal range according to Figure S3 of Ref#2	Significant increased		Figure 4D and E;
T-cell counts	average value is below the normal range according to Figure S3 of Ref#2	appear normal in the S100a8Cre;CKO		Figure 4D and E;
B-cell counts	average value is within the normal range according to Figure S3 of Ref#2	Significantly decreased in the S100a8Cre;CKO		Figure 4D and E;
Serology of cytokines	CRP is dramatically increased while IL-8, IP-10 and INFg are slightly increased according to Figure S3 of Ref#2	Proinflammatory cytokines IL-6, IL-1 and TNFa are significantly increased;		Figure 4H and Figure S6;
Histology of blood cells	Vacuoles are observable in the BM and PB of syndrome patients; Of note, the frequency and penetrance of vacuoles is only about 14% according to the Figure Table S14.	Vacuoles are observable in the PB of S100a8Cre; CKO; Of note, the frequency penetrance of vacuoles is only about 10% according to our own data.	It is worthwhile to note that only about 10~14% myeloid cells manifest vacuoles in both human clinic samples and our VEXAS-like murine models;	Figure 4G;
Part_2: Additional clinical features
Relapsed Polychondritis (RP)	RP is pretty frequent associated with VEXAS syndrome in the patients; The prevalence of RP in VEXAS is about 60% according to Ref#2;	We observed only flare noses but the chondritis is undetectable in our S100a8Cre; CKO mice raised in SPF facility		Figure 4A;
Abnormalities in Lung	Pulmonary infiltration (penetrance: 72%)	Lung histology appears normal but the scRNA-seq analysis suggest there is inflammation.		Figure 4A; Figure S3; Figure S4;
Abnormalities in Skin	dermatitis and vasculitis	hair loss; dry skin;		Figure 4A; Figure S3; Figure S5;
Tail	N.A.	dry skin in the tail; kink tails		Figure 4A; Figure S3;
Fingers and toes	N.A.	Swollen toes (penetrance: ~ 30%); pigmentation* in the toes (penetrance 100%)	*Abnormal pigmentation on fingers and toes are reported in clinic according to the authors' knowledge;	Figure 4A;
Part_3: Additional in vitro experimental test
NETs for neutrophils*	Slightly higher NETs according to Figure S10 of Ref#2 (p=0.02)	We did not perform a experimental test. Based on the scoring of NETs by scRNA-seq and proteomic analysis, we indicated that NETs is activated in S100a8Cre;CKO;		Figure 4D and E; Figure S7;
Phagocytosis for neutrophils	Slightly higher phagocytosis according to Figure S10 of Ref#2 (p=0.73)	Significant increased according to our phagocytosis experimental test		Figure 6A and B;

### Sheet: Table-S4
Table-S4: Current treatment studies in human VEXAS syndrome and in VEXAS-like S100a8Cre;CKO mice
	Treatments in human VEXAS Syndrome patients	Treatments in our S100a8Cre;CKO mice	Notes and References for further checking	Related Figures in our study
Part_1: Anti-inflammation strategies
IL1-IL1R1 pathway inhibitors	About 50~80% CR according to Ref #3;	Anakinra and Canakinumab were tested with limited tries of regimes in our study. Only partial rescue were observed based on the current regimes;	Ref #3: Boyadzhieva Z, Ruffer N, Kötter I, Krusche M. How to treat VEXAS syndrome: a systematic review on effectiveness and safety of current treatment strategies. Rheumatology (Oxford). 2023 Nov 2;62(11):3518-3525. doi: 10.1093/rheumatology/kead240. PMID: 37233149.	Figure 6C-D and Figure S8A-C; Further regime tries are demanded to clarify the treatment effect of Anakinra and Canakinumab in our S100a8Cre;CKO.
Targeting Morrbid	N.A. But numerous reports, including our previous studies, suggest that increased expression of Morrbid is associated with leukemia and Hypereosinophilic Syndrome (HS).	Partially rescued and with good response especially for the serum cytokines	Ref #: 48-51 in the Main text.	Figure 6E-F;
JAK2 inhibitors	2 out of the 3 cases in short-term treatment show up amelioration according to Ref #4;	N.A.	Ref #4: Salehi T, Callisto A, Beecher MB, Hissaria P. Tofacitinib as a biologic response modifier in VEXAS syndrome: A case series. Int J Rheum Dis. 2023 Nov;26(11):2340-2343. doi: 10.1111/1756-185X.14785. Epub 2023 Jun 19. PMID: 37337622.	N.A. It would be interesting to test the treatment with Jak2 inhibitors in S100a8Cre;CKO in the future study;
Part_2: Bone marrow transplantation strategies
Bone marrow transplantation treatment	Couple of clinical studies suggest bone marrow transplantation amelioted the symptoms of VEXAS syndrome. See Ref #5-6	N.A.	Ref #5: Bone Marrow Transplant. 2022 Nov;57(11):1642-1648. doi: 10.1038/s41409-022-01774-8. Epub 2022 Aug 8. PMID: 35941354. Ref #6: Blood Adv. 2024 Mar 26;8(6):1444-1448. doi: 10.1182/bloodadvances.2023012478. PMID: 38330178; PMCID: PMC10955646.	N.A. It would be interesting to test BMT assays using S100a8Cre;CKO as recipients in future study;
